# Identification of Wnt regulated genes that are repressed by, or independent of, β-catenin

**DOI:** 10.1101/2025.04.06.647504

**Authors:** Shiyang Liu, Sara Haghani, Enrico Petretto, Babita Madan, Nathan Harmston, David M Virshup

**Author notes:** Address correspondence to Babita Madan, Nathan Harmston and David M Virshup. Lead author: DMV.

## Abstract

Wnt signaling regulates metazoan development and homeostasis, in part by β-catenin dependent activation and repression of a large number of genes. However, Wnt signaling also regulates genes independent of β-catenin, genes that are less well characterized. In this study, using a pan-Wnt inhibitor we performed a comprehensive transcriptome analysis in a Wnt-addicted orthotopic cancer model to delineate the β-catenin-dependent and independent arms of Wnt signaling. We find that while a large percentage of Wnt-regulated genes are regulated by β-catenin, ten percent of these genes are regulated independent of β-catenin. Interestingly, a large proportion of these β-catenin independent genes are Wnt-repressed. Among the β-catenin dependent genes, more than half are repressed by β-catenin. We used this dataset to investigate the mechanisms by which Wnt/β-catenin signaling represses gene expression, revealing the role of a cis-regulatory motif, the negative regulatory element (NRE). The NRE motif is enriched in the promoters of β-catenin repressed genes and is required for their repression. This provides a comprehensive analysis of the β-catenin independent arm of the Wnt signaling pathway in a cancer model and illustrates how a cis-regulatory grammar can determine Wnt-dependent gene activation versus repression.
