## Supplemental Table 3 for "Identification of Wnt regulated genes that are repressed by, or independent of, β-catenin"

### Sheet: ABHD11-AS1 Deletion Reporter De
Sequence	Forward primer	Reverse primer
FL (3478 bp, F1)	5’ tggtctcatcgtcaggaaggagtggacaaaccg 3’	5' AAGCAGCGTGGGCAGGGTATTTGGACCTC 3’
delta N1, W1 (2803 bp, F1.2)	5' gctgggattgcaggcacccaccaccatgcc 3’	5' AAGCAGCGTGGGCAGGGTATTTGGACCTC 3’
delta W2 (1538 bp, F3)	5' gtccatctcaaaacacacacacacacacacaca 3’	5' AAGCAGCGTGGGCAGGGTATTTGGACCTC 3’
delta N2, W3 (1138bp, F4)	5' ggggaatcgcttgaactcgggaagcagagg 3’	5' AAGCAGCGTGGGCAGGGTATTTGGACCTC 3’

### Sheet: ABHD11-AS1 SDM Reporter Design
Sequence	Forward primer	Reverse primer
Mutant N2	5’ tttcaaaaaaaaaaaGaaaaaTTGAGTTGGG 3’	5’ CCCAACTCAAtttttCtttttttttttgaaa 3’
Mutant N1	5’ GAGAGctgttttaaaGttgtttttgttgttg 3’	5’ caacaacaaaaacaaCtttaaaacagCTCTC3’

### Sheet: AXIN2 Reporter Design
Sequence	Forward primer	Rever primer
378 bp	5’ TTGAAGTTGGCAGGCCGGCTATTTCGGGGC 3’	5’ gagaagtaggaggagaggatggggcggagg 3’
Delta N1 (2302 bp)	5’ catgagccaccgtccccggccCTTTGTTTT 3’	5’ gagaagtaggaggagaggatggggcggagg 3’
FL (3273 bp)	5’ CGAAAGGCAGGTTTTGGGGAGGAGCGGC 3’	5’ gagaagtaggaggagaggatggggcggagg 3’

### Sheet: AXIN2 SDM reporter design
Sequence	Forward primer	Reverse primer
Mut N1	5’ ccctcaaaaaaaaaaGAGaaaaaCACACACACA 3’	5’ TGTGTGTGTGtttttCTCttttttttttgaggg 3’

### Sheet: MimRep
Sequence
MimRep	TTGTGGTGAAGGGAGGAAGGGGGCTGAGTGTGCTCTGGGCCTGGCCGGAAGTTTCTAGGATGCAGCAGGCCTTCCTCCTTGGCCTGGCAGGGGTGGGGCCTGCCAGGGAGTGCCTTGCTGGGAAGGGAGGGCAAAGGGCCATGTCTTTCGCTTGCTCCACCCAGCTGCCAAGAGTCCCAGTCACCAGGCCACCCTAAGTCCCAGCCCTTGAGGGTAAGTGTTCTTCTGAACACAGCTGCCTCGTCCTTCCCTGATGACTGGGTGAGAATTCTTTGCTCCCTGGAGGTCCAAATACCCTGCCCACGCTGCTT

### Sheet: Synthetic Reporter
Sequence	Forward sequence	Reverse sequence
2NRE Reporter	5’ cCTGTGTTTAAAgggtaCTGTGTTTAAAgagct 3’	5’ cTTTAAACACAGtacccTTTAAACACAGggtac 3’
2WRE Reporter	5’ cAGATCAAAGGgggtaAGATCAAAGGgagct 3’	5’ cCCTTTGATCTtacccCCTTTGATCTggtac 3’

### Sheet: sgRNA
	Forward sequence	Reverse sequence
sgCTNNB1	tcccGCCCCGGGAGCGGAGAGCGA	aaacTCGCTCTCCGCTCCCGGGGC

### Sheet: PCR primers
	Sequence
CTNNB1_F	CACAAGCAGAGTGCTGAAGGTG
CTNNB1_R	GATTCCTGAGAGTCCAAAGACAG
ABHD11-AS1_F	CTCTCCACCTGACAGCAACATC
ABHD11-AS1_R	CTGCGACACAGCCCAGAGTA
EPN1_F	CTCTGACTTTGACCGACTCC
EPN1_R	CCTCTGAGTAGTTGTGGACGATA
